# Chronic Proliferation and Glia Heterogeneity in CMT1A: Involvement of RUNX2-Positive Schwann Cells and Endoneurial Fibroblasts

**DOI:** 10.64898/2026.09.25.754314

**Authors:** Davide Visigalli, Mattia Camera, Davide Ceresa, Giovanna Capodivento, Daniela Marubbi, Angelo Schenone, Paolo Malatesta, Lucilla Nobbio

## Abstract

Charcot–Marie–Tooth type 1A (CMT1A) is the most common inherited peripheral neuropathy, caused by duplication of the peripheral myelin protein 22 (*PMP22*) gene and characterized by dysmyelination and defects in myelin maturation. Hypercellularity is a prominent feature of the disease, although its origin, persistence, and underlying mechanisms remain controversial. Here, we performed a longitudinal analysis of sciatic nerves from wild-type (WT) and CMT1A rats between 2 and 12 months of age.

We demonstrated that CMT1A nerves exhibit persistent cellular proliferation extending into adulthood. This phenotype is confirmed by bulk RNA-seq data showing sustained enrichment of proliferation-associated gene signatures. Cell-type signature analysis identifies overrepresentation of immature, neural crest-related, and epithelial-mesenchymal transitional (EMT) transcriptional programs in CMT1A nerves. Among the most upregulated genes, RUNX2 showed strong and prolonged expression at both transcript and protein levels. Consistently with the key role of RUNX2 in the activation of the injury response, CMT1A nerves also showed a marked enrichment in SOX10^+^/JUN^+^ cells, that only partially overlap with SOX10^+^/RUNX2^+^ cells, indicating a maladaptive activation of the injury-like Schwann cell (SC) program. Interestingly, we detected robust upregulation of SMOC2, an extracellular matrix protein selectively expressed by endoneurial fibroblasts, pointing to activation of non-canonical cell types and altered extracellular matrix remodeling.

Together, these data demonstrate that CMT1A peripheral nerves are characterized by chronic hypercellularity driven by persistent proliferation, EMT, and dysregulated injury transcriptional programs, collectively pointing at progressive and multicellular nerve remodeling as a relevant pathomechanism in the disease.

**Highlights:**

- CMT1A nerves exhibit persistent proliferation throughout adulthood
- CMT1A induces immature and injury prone transcriptional programs
- RUNX2 marks a distinct Schwann cell subpopulation in CMT1A nerves
- Endoneurial fibroblasts contribute to progressive nerve remodeling
