## Supplementary Table 1 for "Chronic Proliferation and Glia Heterogeneity in CMT1A: Involvement of RUNX2-Positive Schwann Cells and Endoneurial Fibroblasts"

### Sheet: Sheet1
# Upregulated genes in Schwann Cells at 3, 5, and 7 days after crush nerve injury.
Abca1
Abcb4
Abr
Actr1b
Adamts4
Adgre5
Akap6
Ankrd6
Apod
Arl4c
Arsb
B3galnt1
Baalc
Bend4
Ccnd1
Cd24
Cd276
Cdca3
Clcf1
Clic1
Col18a1
Col7a1
Crabp2
Crlf1
Cthrc1
Cubn
Cxcl14
Cyfip2
Diras2
Dpy19l1
Dusp10
Edn3
Emb
Enox1
Fblim1
Fgf5
Gadd45a
Galc
Gdnf
Gfra1
Gng11
Gpc1
Gpr83
Hmga1
Hook1
Htra1
Ipcef1
Itgb8
Kcng1
LOC100359539
LOC100911216
LOC102553121
LOC108349449
LOC108349745
Lipa
Lpar3
Lrrc15
Map2
Met
Ngfr
Nkain1
Npas2
Pcsk1
Pde1c
Pgam1
Phtf2
Plat
Psap
Pth2r
Ptprn
Rab3b
Rbm44
Rgs8
Runx2
Sema3e
Serpine2
Shh
Slc22a23
Sox4
Stox2
Tbc1d1
Tes
Tex12
Tmem123
Tmem196
Tmem8a
Tmprss11f
Tnc
Trabd2b
Ttc4
Tubb2b
Tyrp1
Ucn2
Ucp2
Ugt1a7c
Vim
