## Supplementary Table 2 for "Chronic Proliferation and Glia Heterogeneity in CMT1A: Involvement of RUNX2-Positive Schwann Cells and Endoneurial Fibroblasts"

### Sheet: Top Upregulated Genes in 12 Mon
Top Upregulated Genes in 12 Months-Old CMT1A Sciatic Nerves Compared to WT
External Gene Name	Description	log2FC	logCPM	F	PValue	FDR
Gpr83	G protein-coupled receptor 83	9.29964	0.847552	96.1204	6.9803e-08	0.000310623
Ibsp	integrin-binding sialoprotein	6.9209	4.98494	52.6188	1.40791e-06	0.000618721
Tyrp1	tyrosinase-related protein 1	6.85731	2.85601	60.0145	5.91891e-07	0.00052845
Piwil4	piwi-like RNA-mediated gene silencing 4	5.2333	1.57588	47.3367	2.7752e-06	0.000873284
Tdrd5	tudor domain containing 5	4.84631	1.17902	61.5325	5.00696e-07	0.00052845
Calcr	calcitonin receptor	4.27225	2.69299	46.6519	3.04307e-06	0.000918484
Sh3gl3	SH3 domain containing GRB2 like 3, endophilin A3	4.10326	5.20783	107.431	9.82932e-09	0.000109351
Dok6	docking protein 6	3.84734	2.18783	57.7922	7.60856e-07	0.00052845
Slc6a15	solute carrier family 6 member 15	3.46417	5.3503	52.4029	1.446e-06	0.000618721
Lrrtm2	leucine rich repeat transmembrane neuronal 2	3.33299	3.51881	58.5457	6.98167e-07	0.00052845
Tnfsf4	TNF superfamily member 4	3.294	0.622964	56.7917	8.5406e-07	0.000535967
Tmc7	transmembrane channel-like 7	3.03077	3.34786	75.1896	1.2694e-07	0.000403488
Cuedc2	CUE domain containing 2	3.02196	6.06097	57.2752	8.07519e-07	0.00052845
Zfp711	zinc finger protein 711	2.95288	4.13854	53.7899	1.21994e-06	0.000614048
Fat3	FAT atypical cadherin 3	2.94503	1.46436	60.1021	5.8615e-07	0.00052845
Ryr3	ryanodine receptor 3	2.79185	4.3866	76.2937	1.14659e-07	0.000403488
Adamts3	ADAM metallopeptidase with thrombospondin type 1, motif 3	2.765	1.82244	59.6881	6.1384e-07	0.00052845
Dusp4	dual specificity phosphatase 4	2.6701	4.11475	58.3588	7.1316e-07	0.00052845
Crym	crystallin, mu	2.62375	3.11495	57.2917	8.05978e-07	0.00052845
Btc	betacellulin	2.60232	4.45019	67.1751	2.76348e-07	0.000502281
Slc6a11	solute carrier family 6 member 11	2.54889	1.74977	59.7065	6.12579e-07	0.00052845
Csap1	common salivary protein 1	2.50205	1.31024	49.9135	1.97946e-06	0.000744128
Cxcl14	C-X-C motif chemokine ligand 14	2.45126	6.62602	50.1946	1.90935e-06	0.000744128
Tafa5	TAFA chemokine like family member 5	2.36988	4.1675	93.515	2.70038e-08	0.000172397
Pkp1	plakophilin 1	2.29397	1.87978	48.616	2.34262e-06	0.000807268
Ednrb	endothelin receptor type B	2.29119	5.44927	91.7438	3.09928e-08	0.000172397
Slitrk5	SLIT and NTRK-like family, member 5	2.24811	3.41854	57.2805	8.07021e-07	0.00052845
Gjc3	gap junction protein, gamma 3	2.21838	4.0951	47.2691	2.80046e-06	0.000873284
Scn3b	sodium voltage-gated channel beta subunit 3	2.20019	4.04698	46.6236	3.05473e-06	0.000918484
Tubb2b	tubulin, beta 2B class IIb	2.16361	5.41459	65.1127	3.41743e-07	0.00050692
Alk	ALK receptor tyrosine kinase	2.10923	3.54491	59.9949	5.93183e-07	0.00052845
Thbs2	thrombospondin 2	2.07221	9.18229	48.0815	2.51343e-06	0.000815669
Plekha1	pleckstrin homology domain containing A1	1.95728	8.21355	70.2459	2.03371e-07	0.000502281
Map2	microtubule-associated protein 2	1.9203	4.44894	65.8658	3.16042e-07	0.000502281
Ttc39c	tetratricopeptide repeat domain 39C	1.87903	2.92885	48.0334	2.52949e-06	0.000815669
Tmprss11f	transmembrane serine protease 11F	1.87125	4.31191	48.5651	2.35831e-06	0.000807268
Tmsb15b2	thymosin beta 15B2	1.78965	4.51766	55.8501	9.53579e-07	0.000573436
Dnajc6	DnaJ heat shock protein family (Hsp40) member C6	1.78444	2.05334	52.9462	1.35229e-06	0.000614048
Fam122b	family with sequence similarity 122B	1.76303	3.98701	61.0626	5.27124e-07	0.00052845
Runx2	RUNX family transcription factor 2	1.76034	3.83648	111.19	7.62929e-09	0.000109351
Pcdh17	protocadherin 17	1.6965	4.03899	48.3779	2.41704e-06	0.000814836
Igf2bp2	insulin-like growth factor 2 mRNA binding protein 2	1.68129	3.84368	59.7827	6.07386e-07	0.00052845
Mme	membrane metallo-endopeptidase	1.67175	7.63366	58.6311	6.91435e-07	0.00052845
Ifnlr1	interferon, lambda receptor 1	1.60481	3.55102	53.4016	1.27896e-06	0.000614048
Atp10b	ATPase phospholipid transporting 10B (putative)	1.60261	4.94002	49.4574	2.0994e-06	0.000744128
Cyfip2	cytoplasmic FMR1 interacting protein 2	1.59603	5.32322	49.887	1.98621e-06	0.000744128
RGD1306271	similar to KIAA1549 protein	1.55008	3.86911	67.2007	2.7563e-07	0.000502281
Bzw2	basic leucine zipper and W2 domains 2	1.51155	5.76756	68.7332	2.36203e-07	0.000502281
Ppp1r14c	protein phosphatase 1, regulatory (inhibitor) subunit 14c	1.50022	4.89878	45.5038	3.5596e-06	0.000990014
Lhfpl2	LHFPL tetraspan subfamily member 2	1.48166	7.4409	69.2594	2.24152e-07	0.000502281
Dusp16	dual specificity phosphatase 16	1.4696	4.44099	57.9691	7.45595e-07	0.00052845
Shtn1	shootin 1	1.42143	6.89883	57.363	7.99374e-07	0.00052845
Cdh6	cadherin 6	1.36758	3.32479	53.4754	1.2675e-06	0.000614048
Mthfd1l	methylenetetrahydrofolate dehydrogenase (NADP+ dependent) 1-like	1.33412	4.23775	45.5449	3.53947e-06	0.000990014
Rdh10	retinol dehydrogenase 10	1.2979	6.56297	54.8767	1.07032e-06	0.000610633
Tmprss5	transmembrane serine protease 5	1.28995	6.16868	55.43	1.00212e-06	0.000586766
Ezr	ezrin	1.23681	6.68182	54.4158	1.13111e-06	0.000614048
Adam17	ADAM metallopeptidase domain 17	1.17114	7.77	64.3327	3.70853e-07	0.000515718
Abcg3l3	ATP-binding cassette, subfamily G (WHITE), member 3-like 3	1.16047	6.05172	53.0979	1.32734e-06	0.000614048
Cadm1	cell adhesion molecule 1	1.11253	4.58441	46.0888	3.28506e-06	0.000961746
Chd7	chromodomain helicase DNA binding protein 7	1.03911	4.94611	48.1165	2.50184e-06	0.000815669
Gas7	growth arrest specific 7	1.03907	8.00088	50.6047	1.81201e-06	0.00073777
Socs5	suppressor of cytokine signaling 5	1.03169	7.01646	49.4296	2.10697e-06	0.000744128
Eif4e3	eukaryotic translation initiation factor 4E family member 3	1.0235	5.38744	45.6515	3.48794e-06	0.000990014
Stard13	StAR-related lipid transfer domain containing 13	0.907024	7.48105	52.1469	1.49266e-06	0.000626635
Art3	ADP-ribosyltransferase 3	0.902902	8.03629	45.6273	3.49957e-06	0.000990014
Plat	plasminogen activator, tissue type	0.883507	7.62047	53.9201	1.20083e-06	0.000614048
Klhl2	kelch-like family member 2	0.857603	5.44309	49.4523	2.10078e-06	0.000744128
Dbi	diazepam binding inhibitor, acyl-CoA binding protein	0.820115	8.58617	52.4547	1.43675e-06	0.000618721
Lamb1	laminin subunit beta 1	0.813362	9.22449	49.5146	2.08393e-06	0.000744128
Heatr3	HEAT repeat containing 3	0.790468	4.69117	54.2095	1.15956e-06	0.000614048
