## Supplementary Table 3 for "Chronic Proliferation and Glia Heterogeneity in CMT1A: Involvement of RUNX2-Positive Schwann Cells and Endoneurial Fibroblasts"

### Sheet: Sheet1
GOTerm	Group PValue	GOGroups	Nr. Genes Associated	Genes Found
cell adhesion molecule binding	0	Group01	8	[Adam17, Cadm1, Cdh6, Ezr, Ibsp, ...]
cranial skeletal system development	0	Group10	3	[Mthfd1l, Rdh10, Runx2]
embryonic skeletal system morphogenesis	0	Group10	3	[Mthfd1l, Rdh10, Runx2]
embryonic cranial skeleton morphogenesis	0	Group10	3	[Mthfd1l, Rdh10, Runx2]
regulation of receptor-mediated endocytosis	0.01	Group02	3	[Dnajc6, Lrrtm2, Sh3gl3]
filopodium	0.01	Group07	3	[Ezr, Map2, Shtn1]
sequestering of calcium ion	0.01	Group11	4	[Chd7, Dbi, Ednrb, Ryr3]
regulation of sequestering of calcium ion	0.01	Group11	4	[Chd7, Dbi, Ednrb, Ryr3]
negative regulation of sequestering of calcium ion	0.01	Group11	4	[Chd7, Dbi, Ednrb, Ryr3]
release of sequestered calcium ion into cytosol	0.01	Group11	4	[Chd7, Dbi, Ednrb, Ryr3]
regulation of release of sequestered calcium ion into cytosol	0.01	Group11	3	[Chd7, Dbi, Ednrb]
positive regulation of synapse assembly	0.01	Group03	3	[Lrrtm2, Slitrk5, Thbs2]
integrin-mediated signaling pathway	0.01	Group06	3	[Adam17, Adamts3, Ibsp]
ECM-receptor interaction	0.01	Group05	3	[Ibsp, Lamb1, Thbs2]
positive regulation of reproductive process	0.02	Group04	3	[Ednrb, Lhfpl2, Plat]
ruffle membrane	0.02	Group08	3	[Adam17, Ezr, Plekha1]
positive regulation of leukocyte chemotaxis	0.02	Group00	3	[Adam17, Cxcl14, Ednrb]
chemokine production	0.02	Group09	3	[Adam17, Socs5, Tnfsf4]
ERBB signaling pathway	0.02	Group09	3	[Adam17, Btc, Socs5]
epidermal growth factor receptor signaling pathway	0.02	Group09	3	[Adam17, Btc, Socs5]
